# Cross-species blood transcriptional correlates of BCG-mediated protection against tuberculosis include innate and adaptive immune processes

**DOI:** 10.1101/2025.05.05.652268

**Authors:** Kate Bridges, Denis Awany, Anele Gela, Temwa-Dango Mwanbene, Christopher M Sassetti, Thomas J Scriba, Douglas A Lauffenburger

## Abstract

The immune mechanisms induced by the Bacillus Calmette-Guérin (BCG) vaccine, and the subset of which mediate protection against tuberculosis (TB), remain poorly understood. This is further complicated by difficulties to verify vaccine-induced protection in humans. Although research in animal models, namely mice and non-human primates (NHPs), has begun to close this knowledge gap, discrepancies in the relative importance of biological pathways across species limit the utility of animal model-derived biological insights in humans. To address these challenges, we applied a systems modeling framework, Translatable Components Regression (TransCompR), to identify human blood transcriptional variability which could predict *Mtb* challenge outcomes in BCG-vaccinated NHPs. These protection-associated pathways included both innate and adaptive immune activation mechanisms, along with signaling via type I interferons and anti-mycobacterial T helper cytokines. We further partially validated the associations between these mechanisms and protection in humans using publicly available microarray data collected from BCG-vaccinated infants who either developed TB or remained healthy during two years of follow-up. Overall, our work demonstrates how species translation modeling can leverage animal studies to generate hypotheses about the mechanisms that underlie human infectious disease and vaccination outcomes, which may be difficult or impossible to ascertain using human data alone.
