## Supplemental Table 2 for "Cross-species blood transcriptional correlates of BCG-mediated protection against tuberculosis include innate and adaptive immune processes"

### Sheet: C1_case-v-ctrl_pval
		Ex vivo stim + timepoint pair
		unstim.4hr	unstim.12hr	bcg.4hr	bcg.12hr
	(+)PC5	0.304619	0.750803	0.131824	0.490279
	(-)PC5	0.705212	0.853484	0.718078	0.802051
	(-)PC12	0.580317	0.492355	0.966406	0.805767
	(+)PC12	0.0642006	0.0855151	0.30884	0.104931

### Sheet: C2_case-v-ctrl_pval
		Ex vivo stim + timepoint pair
		unstim.4hr	unstim.12hr	bcg.4hr	bcg.12hr
	(+)PC5	0.379246	0.454693	0.893827	0.856707
	(-)PC5	0.909977	0.982865	0.809427	0.945339
	(-)PC12	0.951185	0.645983	0.835057	0.346813
	(+)PC12	0.769391	0.76715	0.615387	0.373162
