## Supplemental Table 3 for "Cross-species blood transcriptional correlates of BCG-mediated protection against tuberculosis include innate and adaptive immune processes"

### Sheet: Sheet1
	Cluster 1				Cluster 2
		X^2	pval			X^2	pval
	hPC5(+)	8.4288	0.3927		hPC5(+)	4.0492	0.8527
	hPC5(-)	2.1189	0.9771		hPC5(-)	0.75852	0.9994
	hPC12(-)	3.0057	0.934		hPC12(-)	3.4525	0.9028
	hPC12(+)	17.268	0.02743		hPC12(+)	3.9969	0.8574
